# Two point mutations in protocadherin-1 disrupt Andes hantavirus recognition and afford protection against lethal infection

**DOI:** 10.1101/2022.07.19.500682

**Authors:** Megan M. Slough, Rong Li, Andrew S. Herbert, Gorka Lasso, Ana I. Kuehne, Russell R. Bakken, Stephanie R. Monticelli, Yanan Liu, Agnidipta Ghosh, Alicia M. Moreau, Xiankun Zeng, Steven C. Almo, John M. Dye, Rohit K. Jangra, Zhongde Wang, Kartik Chandran

**Author notes:** These authors contributed equally to this work (Megan M. Slough, Rong Li, Andrew S. Herbert). Senior author (Rohit K. Jangra, Zhongde Wang, Kartik Chandran).

## Abstract

Andes virus and Sin Nombre virus are the etiologic agents of severe hantavirus cardiopulmonary syndrome (HCPS) in the Americas for which no FDA-approved countermeasures are available. Protocadherin-1 (PCDH1), a cadherin-superfamily protein recently identified as a critical host factor for ANDV and SNV, represents a new antiviral target; however, its precise role remains to be elucidated. Here, we used computational and experimental approaches to delineate the binding surface of the ANDV glycoprotein complex on PCDH1’s first extracellular cadherin repeat domain. Strikingly, a single amino acid residue in this PCDH1 surface influenced the host species-specificity of SNV glycoprotein-PCDH1 interaction and cell entry. Mutation of this, and a neighboring residue, substantially protected Syrian hamsters from pulmonary disease and death caused by ANDV. We conclude that PCDH1 is a bona fide entry receptor for ANDV and SNV whose direct interaction with hantavirus glycoproteins could be targeted to develop new interventions against HCPS.
