## Supplemental Item 1 for "Two point mutations in protocadherin-1 disrupt Andes hantavirus recognition and afford protection against lethal infection"

### Sheet: Interfacial prediction summary
Residue number (full seq)	Residue number (pdb)	predus 2.0	sppider	consPPI	Pinup	Promega 2.0	Number of methods supported	Color Key (number of methods supported)
58	1	0	0	0	0	0	0	0
59	2	0	0	0	0	0	0	1
60	3	1	1	0	1	1	4	2
61	4	0	1	0	1	1	3	3
62	5	0	1	1	1	1	4	4
63	6	0	1	0	1	0	2	5
64	7	0	0	0	0	0	0
65	8	0	0	0	0	0	0
66	9	0	0	0	0	0	0
67	10	0	0	0	0	0	0
68	11	0	0	0	0	0	0
69	12	0	0	0	0	0	0
70	13	0	0	0	0	0	0
71	14	0	0	0	0	0	0
72	15	0	1	0	0	0	1
73	16	0	1	1	1	1	4
74	17	0	1	1	0	1	3
75	18	0	1	1	1	1	4
76	19	1	1	1	1	1	5
77	20	1	1	1	1	1	5
78	21	1	1	1	1	1	5
79	22	1	1	1	1	1	5
80	23	1	1	0	1	1	4
81	24	1	1	0	1	1	4
82	25	1	1	0	1	1	4
83	26	1	1	0	1	1	4
84	27	1	1	0	1	1	4
85	28	1	1	0	1	1	4
86	29	1	1	0	1	1	4
87	30	1	0	0	1	1	3
88	31	0	1	0	1	1	3
89	32	0	1	0	0	1	2
90	33	0	1	1	1	1	4
91	34	0	1	0	0	1	2
92	35	0	1	0	0	1	2
93	36	0	1	0	0	0	1
94	37	0	1	0	0	0	1
95	38	0	0	0	0	0	0
96	39	0	0	0	0	0	0
97	40	0	0	0	0	1	1
98	41	0	0	0	0	0	0
99	42	0	0	0	0	1	1
100	43	0	0	0	0	1	1
101	44	0	1	0	0	1	2
102	45	0	1	0	0	1	2
103	46	0	1	0	0	1	2
104	47	0	1	0	1	1	3
105	48	0	1	0	1	1	3
106	49	0	1	0	1	1	3
107	50	0	1	1	1	1	4
108	51	0	0	0	1	1	2
109	52	0	0	0	0	0	0
110	53	0	0	0	0	0	0
111	54	0	0	0	0	0	0
112	55	0	1	0	0	0	1
113	56	0	0	0	0	0	0
114	57	0	0	0	0	0	0
115	58	0	0	0	0	0	0
116	59	0	0	0	0	0	0
117	60	0	0	0	0	0	0
118	61	0	0	0	0	0	0
119	62	0	0	0	0	0	0
120	63	0	0	0	0	0	0
121	64	1	0	0	0	1	2
122	65	0	0	0	0	1	1
123	66	0	0	0	0	0	0
124	67	1	0	0	0	0	1
125	68	1	1	0	0	0	2
126	69	1	0	0	0	0	1
127	70	1	0	0	0	0	1
128	71	0	0	0	0	0	0
129	72	0	0	0	0	0	0
130	73	0	0	0	0	0	0
131	74	0	0	0	0	0	0
132	75	0	0	0	0	0	0
133	76	0	0	0	0	0	0
134	77	0	0	0	0	1	1
135	78	0	0	0	0	0	0
136	79	0	0	0	0	1	1
137	80	0	1	0	0	0	1
138	81	0	1	0	1	1	3
139	82	0	0	0	1	0	1
140	83	0	1	1	1	1	4
141	84	0	1	0	0	0	1
142	85	0	0	0	0	0	0
143	86	0	1	0	1	0	2
144	87	1	1	0	1	0	3
145	88	0	1	0	1	0	2
146	89	0	1	0	1	0	2
147	90	0	1	0	1	0	2
148	91	0	1	0	1	0	2
149	92	0	1	0	1	0	2
150	93	0	1	0	1	0	2
151	94	0	1	0	1	0	2
152	95	0	1	0	1	1	3
153	96	0	1	0	1	0	2
154	97	0	0	0	0	0	0
155	98	0	1	0	0	0	1
156	99	0	0	0	0	1	1
157	100	0	0	0	0	0	0
158	101	0	0	0	0	0	0
159	102	0	0	0	0	0	0
160	103	0	0	0	0	0	0
161	104	0	0	0	0	0	0
162	105	0	0	0	0	0	0
163	106	0	0	0	0	0	0
164	107	0	0	0	0	0	0
165	108	0	0	0	0	0	0
166	109	0	0	0	0	0	0
167	110	0	0	0	0	0	0
168	111	0	0	0	0	0	0
169	112	0	1	0	0	0	1
170	113	0	0	0	0	0	0
171	114	0	0	0	0	0	0
172	115	0	1	0	0	0	1
173	116	0	0	0	0	0	0
174	117	0	1	0	0	0	1
175	118	0	1	0	0	0	1
176	119	0	1	0	0	0	1
177	120	0	0	0	0	0	0
178	121	0	1	0	0	0	1
179	122	0	0	0	0	0	0
180	123	0	1	0	1	0	2
181	124	0	0	0	0	0	0
182	125	0	1	0	1	1	3
183	126	0	1	0	1	1	3
184	127	0	1	0	0	1	2
185	128	0	1	0	0	1	2
186	129	0	1	0	0	0	1
187	130	0	1	0	0	1	2
188	131	0	1	0	0	0	1
189	132	0	0	0	0	0	0
190	133	0	0	0	0	0	0
191	134	0	0	0	0	0	0
192	135	0	0	0	0	0	0
193	136	0	0	0	0	0	0
194	137	0	0	0	0	0	0
195	138	0	0	0	0	0	0
196	139	0	0	0	0	0	0
197	140	0	0	0	0	0	0
198	141	0	0	0	0	0	0
199	142	0	0	0	0	0	0
200	143	0	0	0	0	0	0
201	144	0	0	0	0	0	0
202	145	0	0	0	0	0	0
203	146	0	0	0	0	0	0
204	147	0	0	0	0	0	0
205	148	0	0	0	0	0	0
206	149	0	0	0	0	0	0
207	150	0	1	0	0	0	1
208	151	0	0	0	0	0	0
209	152	0	0	0	0	0	0
210	153	0	0	0	0	0	0
211	154	0	1	0	0	0	1
212	155	0	0	0	0	0	0
213	156	0	0	0	0	0	0
214	157	0	1	0	0	0	1
215	158	0	1	0	0	0	1
216	159	0	0	0	1	1	2
217	160	0	0	0	0	1	1
218	161	0	0	0	0	0	0
219	162	0	1	0	0	0	1
220	163	0	0	0	0	0	0
221	164	0	0	0	0	0	0
222	165	0	0	0	0	0	0
223	166	0	0	0	0	0	0
224	167	0	0	0	0	0	0
225	168	0	0	0	0	0	0
226	169	0	0	0	0	0	0
227	170	0	0	0	0	0	0
228	171	0	0	0	0	0	0
229	172	0	0	0	0	0	0
230	173	0	0	0	0	0	0
231	174	0	0	0	0	0	0
232	175	0	0	0	0	0	0
233	176	0	0	0	0	0	0
234	177	0	0	0	1	1	2
235	178	0	1	0	0	1	2
236	179	0	0	0	1	1	2
237	180	0	1	0	1	1	3
238	181	0	0	0	0	1	1
239	182	1	0	0	1	0	2
240	183	1	0	0	1	0	2
241	184	1	0	0	1	0	2
242	185	1	0	0	1	1	3
243	186	1	0	0	1	1	3
244	187	1	0	0	0	1	2
245	188	1	0	0	0	1	2
246	189	1	0	0	1	1	3
247	190	0	1	0	0	1	2
248	191	0	0	0	0	0	0
249	192	0	0	0	0	0	0
250	193	0	0	0	0	0	0
251	194	0	0	0	0	0	0
252	195	0	0	0	0	0	0
253	196	0	0	0	0	0	0
254	197	0	0	0	0	0	0
255	198	0	0	0	0	0	0
256	199	0	0	0	0	0	0
257	200	0	1	0	0	0	1
258	201	0	1	0	0	0	1
259	202	0	0	0	0	0	0
260	203	0	0	0	0	0	0
261	204	0	0	0	0	0	0
262	205	0	0	0	0	0	0
263	206	0	1	0	0	0	1
264	207	0	0	0	0	0	0
265	208	0	0	0	0	0	0
266	209	0	0	0	0	0	0
267	210	0	1	0	0	1	2
268	211	0	0	0	0	0	0
269	212	0	1	0	0	0	1
270	213	0	0	0	0	0	0
271	214	0	0	0	0	0	0
272	215	0	0	0	0	0	0
273	216	0	0	0	0	0	0
274	217	0	0	0	0	0	0
275	218	0	0	0	0	0	0
276	219	0	0	0	0	0	0
277	220	0	0	0	0	0	0
278	221	0	0	0	0	0	0
279	222	0	0	0	0	0	0
280	223	0	0	0	0	0	0
281	224	0	0	0	0	0	0
282	225	0	1	0	0	0	1
283	226	0	1	0	0	0	1
284	227	0	0	0	0	0	0
285	228	0	0	0	0	0	0
286	229	0	0	0	0	0	0
287	230	0	0	0	0	0	0
288	231	0	1	0	0	0	1
289	232	0	0	0	0	0	0
290	233	0	0	0	0	0	0
291	234	0	0	0	0	0	0
292	235	0	1	0	0	0	1
293	236	0	0	0	0	0	0
294	237	0	1	0	0	0	1
295	238	0	1	0	0	0	1
296	239	0	1	0	0	0	1
297	240	0	1	0	0	0	1
298	241	0	1	0	0	0	1
299	242	0	1	0	0	0	1
300	243	0	1	0	0	0	1
301	244	0	1	0	0	0	1
302	245	0	0	0	0	0	0
303	246	0	0	0	0	0	0
304	247	0	0	0	0	0	0
305	248	0	0	0	0	0	0
306	249	0	0	0	0	0	0
307	250	0	0	0	0	0	0
308	251	0	0	0	0	0	0
309	252	0	0	0	0	0	0
310	253	0	0	0	0	0	0
311	254	0	0	0	0	0	0
312	255	0	0	0	0	0	0
313	256	0	0	0	0	0	0
314	257	0	0	0	0	0	0
315	258	0	0	0	0	0	0
316	259	0	0	0	0	0	0
317	260	0	0	0	0	0	0
318	261	0	0	0	0	0	0
319	262	0	0	0	0	1	1
320	263	0	0	0	0	0	0
321	264	0	0	0	0	0	0
322	265	0	0	0	0	0	0
323	266	0	0	0	0	0	0
324	267	0	0	0	0	0	0
325	268	0	0	0	0	0	0
326	269	0	0	0	0	0	0
327	270	0	0	0	0	0	0
328	271	0	1	0	0	0	1
329	272	0	0	0	0	0	0
330	273	0	0	0	0	1	1
331	274	0	1	0	0	0	1
332	275	0	1	0	0	1	2
333	276	0	0	0	0	0	0
334	277	0	1	0	0	0	1
335	278	0	0	0	0	0	0
336	279	0	0	0	0	0	0
337	280	0	0	0	0	0	0
338	281	0	1	0	0	0	1
339	282	0	0	0	0	0	0
340	283	0	0	0	0	0	0
341	284	0	0	0	0	0	0
342	285	0	1	0	0	1	2
343	286	0	0	0	0	0	0
344	287	0	0	0	0	0	0
345	288	0	0	0	0	0	0
346	289	0	0	0	0	0	0
347	290	0	0	0	0	0	0
348	291	0	0	0	0	0	0
349	292	0	0	0	0	0	0
350	293	0	0	0	0	0	0
351	294	0	0	0	0	0	0
352	295	0	0	0	0	0	0
353	296	0	0	0	0	0	0
354	297	0	0	0	0	0	0
355	298	0	0	0	0	0	0
356	299	0	0	0	0	0	0
357	300	0	0	0	0	0	0
358	301	0	0	0	0	0	0
359	302	0	0	0	0	0	0
360	303	0	0	0	0	0	0
361	304	0	0	0	0	0	0
362	305	0	0	0	0	0	0
363	306	0	0	0	0	0	0
364	307	0	0	0	0	0	0
365	308	0	0	0	0	0	0
366	309	0	0	0	0	0	0
367	310	0	0	0	0	0	0
368	311	0	0	0	0	0	0
369	312	0	0	0	0	0	0
370	313	0	0	0	0	0	0
371	314	0	0	0	0	0	0
372	315	0	0	0	0	0	0
373	316	0	0	0	0	0	0
374	317	0	0	0	0	0	0
375	318	0	0	0	0	0	0
376	319	0	0	0	0	0	0
377	320	0	0	0	0	0	0
378	321	0	0	0	0	0	0
379	322	0	0	0	0	0	0
380	323	0	0	0	0	0	0
381	324	0	0	0	0	0	0
382	325	0	0	0	0	0	0
383	326	0	0	0	0	0	0
384	327	0	0	0	0	0	0
385	328	0	0	0	0	0	0
386	329	0	0	0	0	0	0
387	330	0	0	0	0	0	0
388	331	0	0	0	0	0	0
389	332	0	0	0	0	0	0
390	333	0	1	0	0	0	1
391	334	0	1	0	0	0	1
392	335	0	1	0	0	0	1
393	336	0	1	0	0	0	1
394	337	0	1	0	0	0	1
395	338	0	1	0	0	0	1
396	339	0	1	0	0	0	1
397	340	0	0	0	0	0	0
398	341	0	1	0	0	0	1
399	342	0	1	0	0	0	1
400	343	0	1	0	0	0	1
401	344	0	0	0	0	0	0
402	345	0	0	0	0	0	0
403	346	1	1	0	0	0	2
404	347	1	1	0	0	0	2
405	348	1	1	0	0	1	3
406	349	1	1	0	0	1	3
407	350	1	0	0	0	0	1
408	351	1	1	0	0	0	2
409	352	0	1	0	0	0	1
410	353	0	1	0	0	0	1
411	354	0	1	0	0	0	1
412	355	0	1	0	0	0	1
413	356	0	1	0	0	0	1
414	357	1	0	0	0	0	1
415	358	0	0	0	0	0	0
416	359	0	0	0	0	0	0
417	360	0	0	0	0	0	0
418	361	0	0	0	0	0	0
419	362	0	0	0	0	0	0
420	363	0	0	0	0	0	0
421	364	0	0	0	0	0	0
422	365	0	0	0	0	0	0
423	366	0	0	0	0	0	0
424	367	0	0	0	0	0	0
425	368	0	0	0	0	0	0
426	369	0	0	0	0	0	0
427	370	0	0	0	0	0	0
428	371	0	0	0	0	0	0
429	372	0	0	0	0	0	0
430	373	0	0	0	0	0	0
431	374	0	0	0	0	0	0
432	375	0	0	0	0	0	0
433	376	0	1	0	0	0	1
434	377	0	1	0	0	0	1
435	378	0	0	0	0	0	0
436	379	0	1	0	0	0	1
437	380	0	1	0	0	1	2
438	381	0	0	0	0	1	1
439	382	0	0	0	0	1	1
440	383	0	0	0	0	0	0
441	384	0	1	0	0	0	1
442	385	0	0	0	0	1	1
443	386	0	0	0	0	1	1
444	387	0	0	0	0	1	1
445	388	0	0	0	0	0	0
446	389	0	0	0	0	0	0
447	390	0	0	0	0	0	0
448	391	0	0	0	0	0	0
449	392	0	0	0	0	0	0
450	393	0	0	0	0	0	0
451	394	0	0	0	0	0	0
452	395	0	0	0	0	0	0
453	396	0	0	0	0	0	0
454	397	0	0	0	0	0	0
455	398	0	0	0	0	0	0
456	399	0	0	0	0	1	1
457	400	0	0	0	0	1	1
458	401	0	0	0	0	1	1
459	402	0	0	0	0	0	0
460	403	0	0	0	0	0	0
461	404	0	1	0	0	0	1
462	405	0	0	0	0	0	0
463	406	0	0	0	0	0	0
464	407	1	1	0	0	1	3
465	408	1	1	0	0	1	3
466	409	1	1	0	0	1	3
467	410	1	1	0	0	1	3
468	411	1	1	0	0	1	3
469	412	1	0	0	0	1	2
470	413	1	0	0	0	0	1
471	414	1	1	0	0	1	3
472	415	1	0	0	0	1	2
473	416	1	0	0	0	0	1
474	417	0	0	0	0	0	0
475	418	0	1	0	0	0	1
476	419	0	0	0	0	1	1
477	420	0	1	0	0	0	1
478	421	0	0	0	0	0	0
479	422	0	0	0	0	0	0
480	423	0	0	0	0	0	0
481	424	0	0	0	0	0	0
482	425	0	0	0	0	0	0
483	426	0	1	0	0	0	1
484	427	0	1	0	0	0	1
485	428	0	1	0	0	0	1
486	429	0	1	0	0	0	1
487	430	0	1	0	0	0	1
488	431	1	1	0	0	0	2
489	432	0	1	0	0	0	1
490	433	0	1	0	0	0	1
491	434	0	0	0	0	0	0
492	435	0	0	0	0	0	0
493	436	1	0	0	0	0	1
494	437	0	0	0	0	0	0
495	438	1	0	0	0	0	1
496	439	1	0	0	0	0	1

### Sheet: Interfacial prediction all
		PredUs2.0			SPPIDER			Cons-PPISP			Pinup			Promega 2	(>50% prob to be interfacial)
	pdb numbering	loop 2	loop 8	union	loop 2	loop 8	union	loop 2	loop 8	union	loop 2	loop 8	union	loop 2	loop 8	union
EC1	1-104	27	3	3	3	3	3	5	5	5	3	48	3		3	3
EC2	105-215	28	19	19	4	4	4	16	16	16	4	3	4		4	4
EC3	216-324	64	20	20	5	5	5	17	17	17	5	4	5		5	5
EC4	325-439	67	21	21	6	6	6	18	18	18	6	5	6		16	16
		68	22	22	15	15	15	19	19	19	16	6	16		17	17
		69	23	23	16	16	16	20	20	20	18	16	18		18	18
		70	24	24	17	17	17	21	21	21	19	18	19		19	19
		182	25	25	18	18	18	22	33	22	20	19	20		20	20
		183	26	26	19	19	19		50	33	21	20	21		21	21
		184	27	27	20	20	20		83	50	22	21	22		22	22
		185	28	28	21	21	21			83	23	22	23		23	23
		186	29	29	22	22	22				24	23	24		24	24
		187	30	30	23	23	23				25	24	25		25	25
		188	87	64	24	24	24				26	25	26		26	26
		346	182	67	25	25	25				27	26	27		27	27
		347	183	68	26	26	26				29	27	29		28	28
		348	184	69	27	27	27				30	28	30		29	29
		349	185	70	29	28	28				31	29	31		30	30
		350	186	87	32	29	29				33	30	33		31	31
		351	187	182	33	31	31				48	47	48		32	32
		357	188	183	34	32	32				49	49	49		33	33
		407	189	184	35	34	33				50	50	50		34	34
		408	348	185	36	35	34				81	51	81		35	35
		409	350	186	37	36	35				82	81	82		40	40
		410	351	187	44	37	36				83	83	83		42	42
		411	408	188	45	44	37				86	86	86		43	43
		412	409	189	46	45	44				87	87	87		44	44
		413	410	346	47	46	45				89	88	89		45	45
		414	411	347	48	48	46				90	89	90		46	46
		415	412	348	49	49	47				91	90	91		47	47
		416	413	349	50	50	48				92	91	92		48	48
		431	414	350	55	55	49				93	92	93		49	49
		436	415	351	68	68	50				94	93	94		50	50
		438	431	357	80	80	55				95	94	95		51	51
		439	439	407	83	81	68					95	28		64	64
				408	87	83	80					96	47		65	65
				409	88	84	81					123	51		77	77
				410	89	86	83					125	88		79	79
				411	90	87	84					126	96		81	81
				412	91	88	86					159	123		83	83
				413	92	89	87					177	125		95	95
				414	93	90	88					179	126		99	99
				415	94	91	89					180	159		125	125
				416	95	92	90					182	177		126	126
				431	96	93	91					183	179		127	127
				436	98	94	92					184	180		128	128
				438	112	95	93					185	182		130	130
				439	115	96	94					186	183		159	159
					117	98	95					189	184		160	160
					118	112	96						185		177	177
					119	115	98						186		178	178
					121	117	112						189		179	179
					123	118	115								180	180
					125	119	117								181	181
					126	121	118								185	185
					127	123	119								186	186
					128	125	121								187	187
					129	126	123								188	188
					130	127	125								189	189
					131	128	126								190	190
					150	129	127								210	210
					154	130	128								262	262
					157	131	129								273	273
					158	150	130								275	275
					162	154	131								285	285
					178	157	150								348	348
					180	158	154								349	349
					190	162	157								380	380
					200	178	158								381	381
					201	180	162								382	382
					206	190	178								385	385
					210	200	180								386	386
					212	201	190								387	387
					225	206	200								399	399
					226	210	201								400	400
					231	212	206								401	401
					235	225	210								407	407
					237	226	212								408	408
					238	231	225								409	409
					239	235	226								410	410
					240	237	231								411	411
					241	238	235								412	412
					242	239	237								414	414
					243	240	238								415	415
					244	241	239								419	419
					271	242	240
					274	243	241
					275	244	242
					277	271	243
					281	274	244
					285	275	271
					333	277	274
					334	281	275
					335	285	277
					336	333	281
					337	334	285
					338	335	333
					339	336	334
					341	337	335
					342	338	336
					343	339	337
					346	341	338
					347	342	339
					348	343	341
					349	346	342
					351	347	343
					352	348	346
					353	349	347
					354	351	348
					355	352	349
					356	353	351
					376	354	352
					377	355	353
					379	356	354
					380	376	355
					384	377	356
					404	379	376
					407	380	377
					408	384	379
					409	404	380
					410	407	384
					411	408	404
					414	409	407
					418	410	408
					420	411	409
					426	414	410
					427	418	411
					428	420	414
					429	426	418
					430	427	420
					431	428	426
					432	429	427
					433	430	428
						431	429
						432	430
						433	431
							432
							433
